# stMCP: Spatial Transcriptomics with a Model Context Protocol Server

**DOI:** 10.64898/2026.03.11.710153

**Authors:** Jordan J. Smith, Xi Wang, Matthew McPheeters, Made Airanthi Widjaja-Adhi, Sejiro Littleton, Daniel R. Saban, Marcin Golczak, Michael W. Jenkins

**Affiliations:** Department of Biomedical Engineering, Case Western Reserve University, Cleveland, OH, USA; Department of Pharmacology, Case Western Reserve University, Cleveland, OH, USA; Department of Ophthalmology, Duke University School of Medicine, Durham, NC, USA; Department of Integrative Immunobiology, Duke University School of Medicine, Durham, NC, USA; Department of Pediatrics, Case Western Reserve University, Cleveland, OH, USA; FES Ctr., Louis Stokes Cleveland VA Med. Ctr., Cleveland, OH

## Abstract

Spatial transcriptomics enables high-resolution mapping of gene expression in intact tissues but remains challenging due to complex computational workflows that limit accessibility and reproducibility. Here, we present a Model Context Protocol (MCP) framework enabling natural language-driven spatial transcriptomics analysis. By executing analytical tools locally, this architecture eliminates the need to upload massive datasets to large language models, bypassing high token costs and mitigating data privacy and training risks. The MCP orchestrator interprets intent, dynamically routes requests, maintains session state, and verifies input integrity to ensure reproducible execution. Benchmarking across biological discovery, orchestration accuracy, token usage, and execution time demonstrates robust performance. This architecture establishes a scalable template for AI-native research by standardizing the interface between models and local analytical engines. Rather than replacing bioinformaticians, this framework empowers biologists to independently and comprehensively explore their data, accelerating hypothesis testing, and unlocking broader biological discoveries.
