## Supplemental Prompt Sheet for "stMCP: Spatial Transcriptomics with a Model Context Protocol Server"

prompt_id	prompt_text	category	expected_tool(s)	valid_prompt	Success?	Notes
1	Set my output directory to ./results	single_step	configure_output	TRUE	Y
2	Change the output folder to ./analysis_out	single_step	configure_output	TRUE	Y
3	Load my Xenium dataset from /data/xenium_sample	single_step	start_analysis	TRUE	Y
4	Load data from h5ad file	single_step	start_analysis	TRUE	Y
5	Save the current dataset as an h5ad file	single_step	save_anndata	TRUE	Y
6	Save this analysis object	single_step	save_anndata	TRUE	Y
7	Run normalization and clustering with default settings	single_step	continue_preprocessing	TRUE	Y
8	Continue preprocessing using resolution 0.5	single_step	continue_preprocessing	TRUE	Y
9	Continue preprocessing with leiden resolution 0.8	single_step	continue_preprocessing	TRUE	Y
10	Create a UMAP colored by cluster identity	single_step	create_umap_plot	TRUE	Y
11	Plot a UMAP colored by leiden	single_step	create_umap_plot	TRUE	Y
12	Show UMAP of the data	single_step	create_umap_plot	TRUE	Y
13	Show a spatial plot colored by cell type	single_step	create_spatial_plot	TRUE	Y
14	Plot spatial coordinates colored by clusters	single_step	create_spatial_plot	TRUE	Y
15	Zoom the spatial plot between x 200 and 400 and y 100 and 300	single_step	zoom_spatial_plot	TRUE	Y	No data in the area so did not execute but knew there was no data
16	Zoom into the top left of the spatial image	single_step	zoom_spatial_plot	TRUE	N	does not have access to spatial ranges
17	Create a dotplot of Krt12 and Krt14 by cluster	single_step	create_dotplot	TRUE	Y
18	Make a dotplot for Actb, Gapdh, and Krt12	single_step	create_dotplot	TRUE	Y	No actb and gapdh in dataset and it found that
19	Create a heatmap of top marker genes	single_step	create_heatmap	TRUE	Y
20	Generate a heatmap for selected genes	single_step	create_heatmap	TRUE	Y
21	What genes define cluster 3?	single_step	get_cluster_marker_genes	TRUE	Y
22	Get marker genes for cluster 1	single_step	get_cluster_marker_genes	TRUE	Y
23	Suggest cell types for each cluster	single_step	suggest_cell_types	TRUE	Y
24	Suggest cell type labels	single_step	suggest_cell_types	TRUE	Y
25	Label cluster 2 as basal epithelium	single_step	add_cell_types	TRUE	Y
26	Assign cluster 5 as immune cells	single_step	add_cell_types	TRUE	Y	suggests adding all cell types at once
27	Show a UMAP colored by cell type	single_step	create_cell_type_plot	TRUE	Y
28	Visualize cell types on UMAP	single_step	create_cell_type_plot	TRUE	Y
29	Calculate neighborhood enrichment between cell types	single_step	analyze_neighborhood_enrichment	TRUE	Y
30	Run neighborhood enrichment analysis	single_step	analyze_neighborhood_enrichment	TRUE	Y
31	Calculate co-occurrence of immune cells	single_step	analyze_cooccurrence	TRUE	Y
32	Run co-occurrence analysis	single_step	analyze_cooccurrence	TRUE	Y
33	Calculate interaction matrix between cell types	single_step	calculate_interaction_matrix	TRUE	Y
34	Compute cell type interaction matrix	single_step	calculate_interaction_matrix	TRUE	Y
35	Run Morans I for Krt12	single_step	calculate_spatial_autocorrelation	TRUE	Y
36	Calculate spatial autocorrelation for Aldh3a1	single_step	calculate_spatial_autocorrelation	TRUE	Y
37	Calculate Ripley statistics for cell types	single_step	calculate_ripley_statistics	TRUE	Y
38	Run Ripleys K analysis	single_step	calculate_ripley_statistics	TRUE	Y
39	Run differential expression between WT and KO	single_step	run_differential_expression	TRUE	Y
40	Find differentially expressed genes between conditions	single_step	run_differential_expression	TRUE	Y
41	Open the plot viewer	single_step	open_plot_viewer	TRUE	Y
42	Launch the plot viewer	single_step	open_plot_viewer	TRUE	Y
43	Compare two UMAP plots	single_step	compare_plots	TRUE	Y
44	Compare spatial plots	single_step	compare_plots	TRUE	Y	color choice is weird
45	Show expression of Aldh3a1	single_step	show_genes	TRUE	Y
46	Show expression of Krt12 and Krt14	single_step	show_genes	TRUE	Y
47	Upload MerScope data	single_step	start_analysis_merfish	TRUE	Y
48	Upload CosMx data	single_step	start_analysis_cosmx	TRUE	Y
49	Get output directory information	single_step	get_output_info	TRUE	Y
50	Show output info	single_step	get_output_info	TRUE	Y
51	Help me understand what commands I can run	single_step	get_analysis_help	TRUE	Y
52	What can I do with this MCP?	single_step	get_analysis_help	TRUE	Y
53	Echo this message	single_step	echo	TRUE	Y	verifies MCP connection
54	Load the data, normalize it, cluster the cells, and show a UMAP	workflow	start_analysis|continue_preprocessing|create_umap_plot	TRUE	Y
55	Load the Xenium data and show a spatial plot	workflow	start_analysis|create_spatial_plot	TRUE	Y
56	Load data, preprocess, and visualize spatially	workflow	start_analysis|continue_preprocessing|create_spatial_plot	TRUE	Y
57	Normalize the data and calculate spatial autocorrelation for Krt12	workflow	continue_preprocessing|calculate_spatial_autocorrelation	TRUE	Y
58	Subset the cornea region, re-run clustering, and visualize spatially	workflow	subset_region|continue_preprocessing|create_spatial_plot	TRUE	Y
59	Find marker genes, label clusters, and show a cell type UMAP	workflow	get_cluster_marker_genes|add_cell_types|create_cell_type_plot	TRUE	Y
60	Load data and run differential expression then show results	workflow	start_analysis|run_differential_expression	TRUE	Y
61	Load data, cluster cells, and find marker genes	workflow	start_analysis|continue_preprocessing|get_cluster_marker_genes	TRUE	Y
62	Normalize data, calculate neighborhood enrichment, and show results	workflow	continue_preprocessing|analyze_neighborhood_enrichment	TRUE	Y
63	Load data, annotate clusters, and visualize cell types spatially	workflow	start_analysis|add_cell_types|create_spatial_plot	TRUE	Y
64	Load the data, normalize it, cluster the cells, and show a UMAP	workflow	start_analysis|continue_preprocessing|create_umap_plot	TRUE	Y
65	Load the Xenium data and show a spatial plot	workflow	start_analysis|create_spatial_plot	TRUE	Y
66	Load data, preprocess, and create a spatial plot	workflow	start_analysis|continue_preprocessing|create_spatial_plot	TRUE	Y
67	Normalize the data and calculate spatial autocorrelation for Krt12	workflow	continue_preprocessing|calculate_spatial_autocorrelation	TRUE	Y
68	Subset the cornea region, cluster the cells, and visualize the data	workflow	subset_region|continue_preprocessing|create_spatial_plot	TRUE	Y
69	Make a plot	invalid		FALSE	Y	Made spatial plot, suggested other plots
70	Do something	invalid		FALSE	Y	Made interaction matrix and
71	Calculate spatial stats	invalid		FALSE	Y	Wanted to do all spatial statistics
72	Show expression	invalid		FALSE	Y	created heatmap, dotplot, UMAP visualizations
73	Do analysis	invalid		FALSE	N	Tried to employ all tools, even some not present, should ask the user for more details
74	Cluster genes	invalid		FALSE	Y
75	Analyze this	invalid		FALSE	Y
76	Visualize	invalid		FALSE	Y	ran visualization of spatial data and UMAP
77	Run everything	invalid		FALSE	Y
78	Calculate statistics	invalid		FALSE	Y	tried to run all spatial statss
79	Find patterns	invalid		FALSE	Y	gave a summary of patterns
80	Make a heatmap	invalid		FALSE	Y
81	Show me something	invalid		FALSE	Y	gave comprehension UMAPs of genes and spatial plot
82	Analyze spatially	invalid		FALSE	Y
83	Plot the data	invalid		FALSE	Y	UMAP and spatial
84	Help	invalid		FALSE	Y	deployed analysis help tool
85	Make visualization now	invalid		FALSE	Y	UMAP and spatial
86	Run stats	invalid		FALSE	Y	Tried to run all spatial stats
87	Cluster without loading data	invalid		FALSE	Y
88	Plot gene expression	invalid		FALSE	Y	UMAP with gene
89	Analyze clusters	invalid		FALSE	Y	found cluster markers
90	Run something spatial	invalid		FALSE	Y	chose some spatial stats
91	Run ligand-receptor analysis	invalid		FALSE	Y	correctly found no tools available
92	load in my visium HD data	invalid		FALSE	N	incorrectly assumed it can upload visium data
93	Run differential expression on one sample	invalid		FALSE	Y	correctly identified what it could do instead
94	Calculate spot size of my xenium data	invalid		FALSE	Y	correctly identified xenium as single cell resolution
95	Do something	invalid		FALSE	Y
96	Compare this sample to others you have seen	invalid		FALSE	Y	Correctly asked for more samples for diff exp
97	load in my visium data	invalid		FALSE	N	Assumed it can do this
98	Subset to an area you want	invalid		FALSE	Y
99	Show neighborhood and interaction matrix plots together	invalid		FALSE	Y	correctly made two separate plots, no capabilities for them together
100	Normalize using SCTransform	invalid		FALSE	Y
101	Load my Xenium dataset from ./cornea_sample, preprocess it, and generate a UMAP colored by clusters	multistep	start_analysis|continue_preprocessing|create_umap_plot	TRUE	Y
102	Load data from h5ad file, run preprocessing, and calculate spatial autocorrelation	multistep	start_analysis|continue_preprocessing|calculate_spatial_autocorrelation	TRUE	Y
103	Load Xenium data and create a spatial plot colored by cell types	multistep	start_analysis|create_spatial_plot	TRUE	Y
104	Preprocess, identify cluster marker genes, and suggest cell types	multistep	continue_preprocessing|get_cluster_marker_genes|suggest_cell_types	TRUE	Y
105	Load data, run differential expression between conditions, and show the top genes	multistep	start_analysis|run_differential_expression|show_genes	TRUE	Y
106	Preprocess data and generate a spatial plot	multistep	continue_preprocessing|create_spatial_plot	TRUE	Y
107	Load Xenium dataset, preprocess, and perform neighborhood enrichment analysis	multistep	start_analysis|continue_preprocessing|analyze_neighborhood_enrichment	TRUE	Y
108	Calculate co-occurrence statistics for two groups and create a spatial plot	multistep	analyze_cooccurrence|create_spatial_plot	TRUE	Y
109	Calculate Ripley's K and visualize spatial structure	multistep	calculate_ripley_statistics|create_spatial_plot	TRUE	Y
110	Annotate clusters with suggested cell types, create a cell type plot, and create a neighborhood enrichment plot	multistep	suggest_cell_types|add_cell_types|create_cell_type_plot|analyze_neighborhood_enrichment	TRUE	Y
111	Load Merfish data, preprocess, generate UMAP	multistep	start_analysis|continue_preprocessing|create_umap_plot|create_spatial_plot|compare_plots	TRUE	Y
112	Load data, run differential expression, and create a heatmap of top genes	multistep	start_analysis|run_differential_expression|create_heatmap	TRUE	Y
113	Load dataset, preprocess, and create a dotplot of marker genes	multistep	start_analysis|continue_preprocessing|create_dotplot	TRUE	Y
114	Load Xenium sample, zoom into the region x=(100,200) and y=(500,600), and generate a spatial plot	multistep	start_analysis|zoom_spatial_plot	TRUE	Y	no datat within area, but warned user of that
115	Identify marker genes, assign cell types, and visualize them spatially	multistep	get_cluster_marker_genes|add_cell_types|create_spatial_plot	TRUE	Y
116	Load h5ad file, preprocess, calculate spatial autocorrelation, and create a UMAP	multistep	start_analysis|continue_preprocessing|calculate_spatial_autocorrelation|create_umap_plot	TRUE	Y
117	Perform co-occurrence analysis, and compare plots between two conditions	multistep	Analyze_cooccurrence|compare_plots	TRUE	Y
118	Load Xenium dataset, preprocess, calculate interaction matrix, and show genes involved	multistep	start_analysis|continue_preprocessing|calculate_interaction_matrix|show_genes	TRUE	Y
119	Load in my visiumHD dataset, preprocess, and analyze neighborhood enrichment for epithelial cells	multistep	start_analysis|continue_preprocessing|analyze_neighborhood_enrichment	TRUE	N	Same problem as above, thinks it can load in visiumHD but cannot
120	Load dataset, subset peripheral region from this csv, preprocess, and create a spatial plot	multistep	start_analysis|subset_region|continue_preprocessing|create_spatial_plot	TRUE	Y
121	Load Xenium sample, preprocess, identify marker genes, and create a heatmap	multistep	start_analysis|continue_preprocessing|get_cluster_marker_genes|create_heatmap	TRUE	Y
122	Load dataset, calculate spatial autocorrelation, and compare it to co-occurrence results	multistep	start_analysis|calculate_spatial_autocorrelation|analyze_cooccurrence|compare_plots	TRUE	Y
123	Load data, preprocess, generate UMAP, and open the plot viewer	multistep	start_analysis|continue_preprocessing|create_umap_plot|open_plot_viewer	TRUE	Y	correctly assessed that the data needs normalized first
124	Load Visium dataset, preprocess, perform differential expression, and create a dotplot	multistep	start_analysis|continue_preprocessing|run_differential_expression|create_dotplot	TRUE	N	Same problem as above, thinks it can load in visium but cannot
125	Load dataset, annotate clusters with suggested cell types, and compare UMAPs across genes	multistep	start_analysis|suggest_cell_types|add_cell_types|create_spatial_plot|compare_plots	TRUE	Y
